# Kinesin-3 and kinesin-1 motors direct basement membrane protein secretion to a basal sub-region of the basolateral plasma membrane in epithelial cells

**DOI:** 10.1101/2021.01.31.429062

**Authors:** Allison L. Zajac, Sally Horne-Badovinac

## Abstract

Basement membranes (BMs) are sheet-like extracellular matrices that line the basal surfaces of all epithelia. Since BM proteins form networks, they likely need to be secreted near the basal surface. However, the location of their secretion site and how it is selected are unknown. Working in the *Drosophila* follicular epithelium, we identified two kinesins essential for normal BM formation. Our data suggest the two kinesins work together to transport Rab10+ BM protein-filled secretory vesicles towards the basal surface along the polarized microtubule array common to epithelia. This kinesin transport biases BM protein secretion basally. When kinesins are depleted, BM proteins are mis-secreted to more apical regions of the lateral membrane, creating ectopic BM protein networks between cells that disrupt cell movements and tissue architecture. These results introduce a new transport step in the BM protein secretion pathway and highlight the importance of controlling the sub-cellular exocytic site of network-forming proteins.

**Highlights:**

- A kinesin-3 and a kinesin-1 are required for normal basement membrane (BM) assembly
- Kinesins move Rab10+ BM secretory vesicles basally on polarized microtubule arrays
- Transport biases BM exocytosis to basal subregions of the basolateral membrane
- Loss of kinesins creates ectopic BM networks that disrupt tissue architecture
