## Supplemental Table 3 for "Kinesin-3 and kinesin-1 motors direct basement membrane protein secretion to a basal sub-region of the basolateral plasma membrane in epithelial cells"

### Sheet: TOC
Supplemental Table 3, related to Figure S1C, S2B-D, S6B-D, and Methods Detail
Tab 1: Primers used to generate and screen the Khc-73[3-3] allele via CRISPR
Tab 2: Sequence of the Khc-73[3-3] allele
Tab 3: smiFISH probe sequences for col4a1 smiFISH

### Sheet: CRISPR reagents
CRISPR reagents used to generate Khc-73[3-3] allele
All sequences are 5' to 3'
Primers used to generate the chiRNA plasmid in exon 3
Forward	CTTCGATATGCACGCATTATAGCCC
Reverse	AAACGGGCTATAATGCGTGCATATC
Primers used to generate the chiRNA plasmid in exon 4
Forward	CTTCGCTTGTACATAAGCTCGGGTG
Reverse	AAACCACCCGAGCTTATGTACAAGC
Primers used to sequence lesion within gDNA
Forward	CAACCAAAGACATTCGCATTC
Reverse	GATGTTAGAGCCTTCCTTGAG

### Sheet: new Khc-73 allele sequence
Sequence of the lesion site in Khc-73[3-3]
Only showing the region surrounding the CRISPR lesion, which results in a change to 5 amino acids followed by an early stop codon.
wild type sequence (within exon3), aa 92-97
nucleotide	TATAATGCGTGCATATTC
aa	YNACIF
sequence of Khc-73 [3-3] allele, (within exon 3) aa 92-97
nucleotide	ttacggccagacaggtga
aa	LRPDR*

### Sheet: col4a1-FlapX probe sequences
Sequences of probes used for smiFISH experiements, all probes 5' to 3'
Sequence of the complementary flourescently labeled FlapX probe ordered with 5' and 3' Cy5 modifications
C ACT GAG TCC AGC TCG AAA CTT AGG AGG
Sequences of smiFISH probes for col4a1 mRNA (FlapX sequence added to 3' end in capital letters)
Col4a1 was previously called Cg25c, which is used in the probe names below.
Well Position	Name	Sequence
A1	Cg25c-1	cttccaaaattgagcgtcggCCTCCTAAGTTTCGAGCTGGACTCAGTG
A2	Cg25c-2	cacggagtcctgaatcgaacCCTCCTAAGTTTCGAGCTGGACTCAGTG
A3	Cg25c-3	gggttcatttcgattgtagtCCTCCTAAGTTTCGAGCTGGACTCAGTG
A4	Cg25c-4	atgtcgtaactgtcgtcgatCCTCCTAAGTTTCGAGCTGGACTCAGTG
A5	Cg25c-5	aaccgtctttaccgttgataCCTCCTAAGTTTCGAGCTGGACTCAGTG
A6	Cg25c-6	gtaatcaccgttctcctttgCCTCCTAAGTTTCGAGCTGGACTCAGTG
A7	Cg25c-7	ttttctccaggaaatccttgCCTCCTAAGTTTCGAGCTGGACTCAGTG
A8	Cg25c-8	tgatgggaaacgaggacgcgCCTCCTAAGTTTCGAGCTGGACTCAGTG
A9	Cg25c-9	tccaaagttaccttggcgacCCTCCTAAGTTTCGAGCTGGACTCAGTG
A10	Cg25c-10	cttttgtcctgtagatcctgCCTCCTAAGTTTCGAGCTGGACTCAGTG
A11	Cg25c-11	attaccgggcagaccattaaCCTCCTAAGTTTCGAGCTGGACTCAGTG
A12	Cg25c-12	tccatcaactccgtttaatcCCTCCTAAGTTTCGAGCTGGACTCAGTG
B1	Cg25c-13	ctttggtccattaagtcctgCCTCCTAAGTTTCGAGCTGGACTCAGTG
B2	Cg25c-14	cttagatccttgaatgccatCCTCCTAAGTTTCGAGCTGGACTCAGTG
B3	Cg25c-15	ctttagtccgggataaccagCCTCCTAAGTTTCGAGCTGGACTCAGTG
B4	Cg25c-16	aaatcgcacagagcaggtttCCTCCTAAGTTTCGAGCTGGACTCAGTG
B5	Cg25c-17	cccttcaatggctcaatcaaCCTCCTAAGTTTCGAGCTGGACTCAGTG
B6	Cg25c-18	tcacccttgaaaccgaattcCCTCCTAAGTTTCGAGCTGGACTCAGTG
B7	Cg25c-19	gatggattgaccgggaattcCCTCCTAAGTTTCGAGCTGGACTCAGTG
B8	Cg25c-20	tcttaatttcgtcaagcgcaCCTCCTAAGTTTCGAGCTGGACTCAGTG
B9	Cg25c-21	tctcgaaataccaggctctcCCTCCTAAGTTTCGAGCTGGACTCAGTG
B10	Cg25c-22	aaaaccaatgggtccggttgCCTCCTAAGTTTCGAGCTGGACTCAGTG
B11	Cg25c-23	cttctcaccaacaattccggCCTCCTAAGTTTCGAGCTGGACTCAGTG
B12	Cg25c-24	tcaataccaggaacaccaggCCTCCTAAGTTTCGAGCTGGACTCAGTG
C1	Cg25c-25	caccagtaacgccagcaaagCCTCCTAAGTTTCGAGCTGGACTCAGTG
C2	Cg25c-26	ggaaactccgggaataccagCCTCCTAAGTTTCGAGCTGGACTCAGTG
C3	Cg25c-27	aatccttggtcacccttaatCCTCCTAAGTTTCGAGCTGGACTCAGTG
C4	Cg25c-28	ttaattccatctcgtccatcCCTCCTAAGTTTCGAGCTGGACTCAGTG
C5	Cg25c-29	atcaccaggatagccaacagCCTCCTAAGTTTCGAGCTGGACTCAGTG
C6	Cg25c-30	gtaactcctggataaccgatCCTCCTAAGTTTCGAGCTGGACTCAGTG
C7	Cg25c-31	ctccaataagaccttgacgtCCTCCTAAGTTTCGAGCTGGACTCAGTG
C8	Cg25c-32	gaccacgttctccaattaagCCTCCTAAGTTTCGAGCTGGACTCAGTG
C9	Cg25c-33	gtccatcgtttccatttaagCCTCCTAAGTTTCGAGCTGGACTCAGTG
C10	Cg25c-34	tctggccgatcaaaccaatgCCTCCTAAGTTTCGAGCTGGACTCAGTG
C11	Cg25c-35	aggataccggtgagatagtcCCTCCTAAGTTTCGAGCTGGACTCAGTG
C12	Cg25c-36	cgattgactgtgtcgcgtaaCCTCCTAAGTTTCGAGCTGGACTCAGTG
D1	Cg25c-37	atcgacgtacaacagggagtCCTCCTAAGTTTCGAGCTGGACTCAGTG
D2	Cg25c-38	ttgagaagcgtggcacacagCCTCCTAAGTTTCGAGCTGGACTCAGTG
D3	Cg25c-39	cagacgttattctgaccacaCCTCCTAAGTTTCGAGCTGGACTCAGTG
D4	Cg25c-40	aaggtcttgtcatttctggaCCTCCTAAGTTTCGAGCTGGACTCAGTG
D5	Cg25c-41	atgttttcaacgggcatcatCCTCCTAAGTTTCGAGCTGGACTCAGTG
D6	Cg25c-42	cgcaacgtgagatgtactggCCTCCTAAGTTTCGAGCTGGACTCAGTG
D7	Cg25c-43	tctatcgtttgactgtgcacCCTCCTAAGTTTCGAGCTGGACTCAGTG
D8	Cg25c-44	gaggaaactgtagccaatccCCTCCTAAGTTTCGAGCTGGACTCAGTG
D9	Cg25c-45	cacggaagtcctccaaacagCCTCCTAAGTTTCGAGCTGGACTCAGTG
D10	Cg25c-46	tctcatagaagtggcacgtgCCTCCTAAGTTTCGAGCTGGACTCAGTG
D11	Cg25c-47	ttgtacatccagaagcttgtCCTCCTAAGTTTCGAGCTGGACTCAGTG
D12	Cg25c-48	tacgaggagttcttcatgcaCCTCCTAAGTTTCGAGCTGGACTCAGTG
